# Context dependency of nucleotide probabilities and variants in human DNA

**DOI:** 10.1101/2021.07.22.453351

**Authors:** Yuhu Liang, Christian Grønbæk, Piero Fariselli, Anders Krogh

## Abstract

**Background:** Genomic DNA has been shaped by mutational processes through evolution. The cellular machinery for error correction and repair has left its marks in the nucleotide composition along with structural and functional constraints. Therefore, the probability of observing a base in a certain position in the human genome is highly context-dependent.

**Results:** Here we develop context-dependent nucleotide models. We first investigate models of nucleotides conditioned on sequence context. We develop a bidirectional Markov model that use an average of the probability from a Markov model applied to both strands of the sequence and thus depends on up to 14 bases to each side of the nucleotide. We show how the genome predictability varies across different types of genomic regions. Surprisingly, this model can predict a base from its context with an average of more than 50% accuracy. For somatic variants we show a tendency towards higher probability for the variant base than for the reference base. Inspired by DNA substitution models, we develop a model of mutability that estimates a mutation matrix (called the alpha matrix) on top of the nucleotide distribution. The alpha matrix can be estimated from a much smaller context than the nucleotide model, but the final model will still depend on the full context of the nucleotide model. With the bidirectional Markov model of order 14 and an alpha matrix dependent on just one base to each side, we obtain a model that compares well with a model of mutability that estimates mutation probabilities directly conditioned on three nucleotides to each side. For somatic variants in particular, our model fits better than the simpler model. Interestingly, the model is not very sensitive to the size of the context for the alpha matrix.

**Conclusions:** Our study found strong context dependencies of nucleotides in the human genome. The best model uses a context of 14 nucleotides to each side. Based on these models, a substitution model was constructed that separates into the context model and a matrix dependent on a small context. The model fit somatic variants particularly well.
