## Supplementary Tables for "Context dependency of nucleotide probabilities and variants in human DNA"

### Sheet: S1 Baseline model
Table S1: The predicted accuracy and cross validation of baseline model, k = 3.
Central Model, order k=3 (alpha = 100)					Central Model, order k=3 (alpha = 100)
Chromosome	Number of sites		Fraction correct		Chromosome	Number of sites		Cross Validation
	total	correct				total	correct
1	230480065	88449502	0.383762		1	230480065	89886242	0.389996
2	240548028	91245767	0.379325		2	240548028	92736305	0.385521
3	198099967	75176460	0.379487		3	198099967	76409704	0.385713
4	189752565	71817909	0.378482		4	189752565	72982568	0.38462
5	181265162	68770233	0.37939		5	181265162	69910974	0.385683
6	170078432	64622953	0.37996		6	170078432	65676753	0.38615
7	158970017	61563427	0.387264		7	158970017	62561156	0.393541
8	144768070	54795829	0.378508		8	144768070	55693874	0.384711
9	121790280	46736090	0.383742		9	121790280	47496328	0.389985
10	133262493	51086053	0.383349		10	133262493	51903471	0.389483
11	134533646	50943862	0.37867		11	134533646	51754529	0.384696
12	133137642	51492163	0.386759		12	133137642	52311190	0.392911
13	97982998	37165783	0.379308		13	97982998	37790335	0.385683
14	90568005	34730400	0.383473		14	90568005	35297775	0.389738
15	84641219	32750038	0.386928		15	84641219	33277492	0.393159
16	81805817	32208050	0.393713		16	81805817	32700600	0.399734
17	82919922	33234391	0.400801		17	82919922	33730878	0.406789
18	80089284	30501920	0.380849		18	80089284	31000166	0.38707
19	58440710	24486635	0.419		19	58440710	24842890	0.425096
20	63943723	24697782	0.386242		20	63943723	25084465	0.39229
21	40088313	15374295	0.383511		21	40088313	15621913	0.389687
22	39159489	15541934	0.396888		22	39159489	15784648	0.403086
X	154892834	58708281	0.379025		X	154892834	59585778	0.38469
Y	26414686	9994145	0.378356		Y	26414686	10148446	0.384197
Total	2937633367	1126093902	0.383334		Total	2937633367	1144188480	0.389493

### Sheet: S2 Central & Bidir-Markov model
Table S2: The predicted accuracy for Central model (k = 7) and Bidir-Markov model (k = 14).
Central Model, order k=4-7 (alpha = 100)					Bidir, interpol. Markov chain, order k=8-14 (alpha = 100)
Chromosome	Number of sites		Fraction correct		Chromosome	Number of sites		Fraction correct	Cross Validation
	total	correct				total	correct
1	230478925	113814952	0.493819		1	230477064	117325638	0.509056	0.503261
2	240547772	115376423	0.47964		2	240547335	118970085	0.494581	0.491506
3	198099743	96126911	0.485245		3	198099351	99318219	0.501356	0.498554
4	189752429	92180027	0.485791		4	189752191	95820651	0.504978	0.502674
5	181264874	88608732	0.488836		5	181264370	91682968	0.505797	0.502634
6	170078312	82169320	0.483126		6	170078102	84914118	0.499265	0.496488
7	158969865	79257155	0.498567		7	158969599	81908691	0.515248	0.509518
8	144767982	70168345	0.484695		8	144767828	72514932	0.500905	0.495853
9	121789920	60514603	0.496877		9	121789290	62659881	0.514494	0.506384
10	133261869	65113913	0.488616		10	133260788	66945484	0.502364	0.4978
11	134533518	66481601	0.494164		11	134533294	68544761	0.5095	0.503384
12	133137410	66291292	0.497916		12	133137004	68419682	0.513904	0.51015
13	97982830	46914046	0.478799		13	97982536	48527934	0.495271	0.493617
14	90567813	44809395	0.494761		14	90567477	46246593	0.510631	0.509077
15	84641083	42237607	0.49902		15	84640845	43483462	0.513741	0.50368
16	81805649	41867514	0.511792		16	81805355	43006907	0.525722	0.516664
17	82919546	43550084	0.525209		17	82918900	44528474	0.537012	0.524948
18	80088914	39937510	0.498665		18	80088309	41085342	0.513	0.505543
19	58440646	33047717	0.565492		19	58440534	34002677	0.581834	0.573294
20	63943011	31995875	0.500381		20	63941765	32723225	0.511766	0.506975
21	40087905	20299423	0.506373		21	40087191	21132708	0.527169	0.519941
22	39159105	20800461	0.531178		22	39158433	21336374	0.544873	0.53798
X	154892583	80792188	0.521601		X	154892149	84956352	0.548487	0.54057
Y	26414219	14284130	0.540774		Y	26413407	15429883	0.584169	0.551892
Total	2937625923	1456639224	0.495856		Total	2937613117	1505485041	0.512486	0.507172
The cross validation result of Bidir-Markov model shows on the right table.

### Sheet: S3 Spearman-Accuracy-GC%
Table S3: Spearman correlation of predicted accuracies and GC% for each Chromosome
Spearman correlation of Accuracy - GC%
Chromosome	GC%	Fraction correct
		Baseline	Central Model (k = 7)	BM14
1	41.72	0.383762	0.493819	0.509056
2	40.23	0.379325	0.47964	0.494581
3	39.67	0.379487	0.485245	0.501356
4	38.24	0.378482	0.485791	0.504978
5	39.51	0.37939	0.488836	0.505797
6	39.61	0.37996	0.483126	0.499265
7	40.7	0.387264	0.498567	0.515248
8	40.16	0.378508	0.484695	0.500905
9	41.28	0.383742	0.496877	0.514494
10	41.54	0.383349	0.488616	0.502364
11	41.54	0.37867	0.494164	0.5095
12	40.77	0.386759	0.497916	0.513904
13	38.55	0.379308	0.478799	0.495271
14	40.83	0.383473	0.494761	0.510631
15	42.03	0.386928	0.49902	0.513741
16	44.58	0.393713	0.511792	0.525722
17	45.32	0.400801	0.525209	0.537012
18	39.78	0.380849	0.498665	0.513
19	47.94	0.419	0.565492	0.581834
20	43.8	0.386242	0.500381	0.511766
21	40.94	0.383511	0.506373	0.527169
22	47	0.396888	0.531178	0.544873
X	39.53	0.379025	0.521601	0.548487
Y	40.03	0.378356	0.540774	0.584169
Spearman correlation		0.784518	0.579691	0.476625
Pearson correlation		0.897925	0.706432	0.532642

### Sheet: S4 PredAcc in DiffRegions
Table S4: The predicted accuracy in different genome regions based on Bidir-Markov model, k = 14.
Bidir, interpol. Markov chain, order k=8-14 (alpha = 100) Fraction correct
Chromosome	CDs			Intergenic			Intronic			UTR-3			UTR-5			Repeat			Different Repeat Classes
	total	correct	Fraction correct	total	correct	Fraction correct	total	correct	Fraction correct	total	correct	Fraction correct	total	correct	Fraction correct	total	correct	Fraction correct	ALU	LINE1	Simple repeat
1	3613817	1306656	0.361572	84301159	45258497	0.536867	139092980	69243240	0.49782	8008924	3333987	0.416284	4631839	1929146	0.416497	119056918	75897946	0.637493	0.8686	0.6371	0.8862
2	2623685	916030	0.349139	92297532	47385879	0.513404	143292330	69613502	0.485815	6270743	2595099	0.413842	3682967	1504167	0.408412	118241969	73866541	0.624707	0.8681	0.6228	0.8731
3	2034864	698330	0.343183	70371457	37342432	0.530647	123895792	60483421	0.48818	5051341	2072638	0.410314	3032862	1233938	0.406856	101617514	64044795	0.630254	0.8681	0.6444	0.8802
4	1421634	509130	0.35813	82785978	43051670	0.520036	103853008	51512448	0.496013	3737146	1569378	0.41994	2131915	885324	0.415272	98046953	61559347	0.627856	0.866	0.6559	0.8712
5	1628337	572110	0.351346	76147646	40451992	0.531231	101798788	49926430	0.490442	4336308	1779034	0.410265	2503457	1035243	0.413525	93200114	59217538	0.635381	0.8684	0.6491	0.8782
6	1797767	623554	0.346849	72091517	37454842	0.519546	94269687	45999894	0.487961	4205028	1752497	0.416762	2548187	1031866	0.404941	85025516	53696837	0.631538	0.8684	0.6435	0.863
7	1702420	619646	0.36398	61087944	33809137	0.55345	94380108	46671822	0.494509	4104292	1726447	0.420644	2448377	1044583	0.426643	81490138	52951978	0.649796	0.8672	0.6243	0.8788
8	1209831	434776	0.359369	54914112	28994546	0.527998	87157868	42420888	0.486713	3226788	1339345	0.415071	2179053	924137	0.4241	74215234	46456104	0.625965	0.8649	0.6363	0.857
9	1442642	512044	0.354935	53624114	29173800	0.544043	65209939	32297536	0.495285	3188567	1336289	0.419088	1851956	782286	0.422411	62883721	40430890	0.642947	0.8702	0.6293	0.8902
10	1382518	481170	0.348039	54382720	28679922	0.527372	75910976	37087826	0.48857	3250963	1348743	0.414875	1869909	772470	0.413106	66408069	42415549	0.638711	0.8666	0.6167	0.8656
11	2109046	737280	0.34958	51966102	28570396	0.549789	78820526	38515885	0.488653	4575885	1866999	0.408008	2890929	1170482	0.404881	70699091	45234293	0.639814	0.868	0.6487	0.895
12	1853897	645757	0.348324	48616223	26746498	0.550156	80883600	40217253	0.497224	4947205	2076431	0.419718	2723412	1118963	0.410868	70435780	45434167	0.645044	0.8677	0.645	0.8708
13	646040	223661	0.346203	48685421	24972698	0.51294	47612421	22887443	0.480703	1890628	778232	0.411626	1083361	455775	0.420705	48147855	30011123	0.623312	0.8675	0.6174	0.8918
14	1170110	410479	0.350804	33761575	18213986	0.539489	54550219	27136881	0.497466	2997736	1241380	0.414106	1699243	705406	0.41513	46756190	30150597	0.644847	0.8684	0.636	0.89
15	1232151	443061	0.359583	24801621	13915857	0.561087	57380388	28533387	0.497267	3465872	1499541	0.432659	2031152	865463	0.426095	43445719	28137423	0.647645	0.8689	0.6057	0.9055
16	1521767	563169	0.370076	28945476	16338960	0.564474	50314246	25617435	0.509149	3724555	1592604	0.427596	2304213	989672	0.429505	42267029	28000470	0.662466	0.8646	0.6025	0.888
17	2055458	736647	0.358386	27345217	16387229	0.599272	52259106	26817776	0.513169	4286474	1789941	0.417579	2835063	1177311	0.415268	43046304	29725718	0.690552	0.8711	0.584	0.91
18	563581	196155	0.348051	37831200	21059274	0.556664	40880833	19469918	0.47626	1916887	794178	0.414306	1009571	417117	0.413163	40760659	26660499	0.654074	0.8668	0.6073	0.9356
19	2367720	933529	0.394273	19219508	12548353	0.652897	35946019	20058817	0.558026	4117806	1884150	0.457562	2480838	1096186	0.441861	34840214	25030442	0.718435	0.867	0.5953	0.889
20	846489	291718	0.344621	28244601	15634161	0.553527	33950098	16405392	0.483221	1835311	744707	0.405766	1124155	466065	0.414591	34153300	21891472	0.640977	0.8679	0.6008	0.8938
21	355609	127395	0.358245	18459731	10661460	0.577552	20803643	10132437	0.487051	1085540	461393	0.425035	754291	320653	0.425105	20673206	13687135	0.662071	0.8666	0.6084	0.8917
22	756270	269400	0.356222	14867058	9188157	0.618021	22602536	11438817	0.506086	2011024	879824	0.4375	1182773	508826	0.430198	20907244	14360035	0.686845	0.8706	0.5846	0.8904
X	1347799	478847	0.355281	86789543	50283538	0.579373	65143216	33499885	0.51425	2737928	1140080	0.416402	1563584	643129	0.411317	96223499	63318321	0.658034	0.8721	0.6697	0.8942
Y	95364	44874	0.470555	17955819	10728499	0.597494	7947104	4461566	0.561408	382290	181100	0.473724	325239	156545	0.481323	16524846	11048610	0.668606	0.8345	0.6984	0.807
Total average	35778816	12775418	0.357067	1189493274	646851783	0.543804	1677955431	830449899	0.494918	85355241	35784017	0.419236	50888346	21234753	0.417281	1529067082	983227830	0.643025	0.866592	0.627633	0.883179

### Sheet: S5 RefProb in DiffRegions
Table S5: The predicted average probabilities in different genome regions based on Bidir-Markov model, k = 14.
Bidir, interpol. Markov chain, order k=8-14 (alpha = 100) Average Probability (Ref)
Chromosome	CDs	Intergenic	Intronic	UTR-3	UTR-5	Repeat
1	0.284398	0.403085	0.375882	0.316466	0.312159	0.475164
2	0.279192	0.383054	0.366286	0.314754	0.307805	0.461253
3	0.278367	0.396859	0.3687	0.313361	0.308536	0.466471
4	0.283072	0.385895	0.371263	0.314933	0.308952	0.461346
5	0.279506	0.396156	0.370164	0.311306	0.308938	0.470572
6	0.278677	0.387985	0.368093	0.315637	0.303838	0.466445
7	0.282557	0.415837	0.372873	0.316082	0.313052	0.485514
8	0.281892	0.393981	0.366793	0.313037	0.313177	0.463238
9	0.279441	0.404889	0.37206	0.312249	0.307835	0.47778
10	0.278189	0.3966	0.369809	0.313084	0.307314	0.475369
11	0.278581	0.416209	0.36996	0.311594	0.307849	0.478778
12	0.279281	0.414982	0.376775	0.321811	0.313894	0.48258
13	0.278639	0.382248	0.361672	0.310374	0.31042	0.459961
14	0.279622	0.406438	0.37556	0.317286	0.313113	0.480891
15	0.281748	0.424731	0.375462	0.324673	0.318428	0.486987
16	0.285458	0.427076	0.386496	0.323519	0.318401	0.501964
17	0.280311	0.46802	0.392803	0.319234	0.313653	0.534678
18	0.27976	0.433472	0.359645	0.317651	0.310302	0.501284
19	0.293708	0.505405	0.42524	0.341372	0.326675	0.554286
20	0.276961	0.421177	0.367999	0.310108	0.309141	0.484946
21	0.279895	0.428169	0.361199	0.315645	0.311104	0.490754
22	0.279257	0.465401	0.385303	0.328594	0.319071	0.525004
X	0.280497	0.427725	0.38347	0.312335	0.306479	0.482864
Y	0.307826	0.418311	0.395924	0.318556	0.317295	0.472119
Total average	0.281951	0.416821	0.37581	0.317236	0.311976	0.48501

### Sheet: S6 KS-test
Table S6: Kolmogorov–Smirnov test of "Probability of Ref - Probability of Alt" distributions
Two sample Kolmogorov-Smirnov test
Data:	1KGP	ClinVar
D = 0.0070259	p-value = 0.177
alternative hypothesis: two-sided
Two sample Kolmogorov-Smirnov test
Data:	1KGP	COSMIC
D = 0.10173	p-value < 2.2e-16
alternative hypothesis: two-sided
Two sample Kolmogorov-Smirnov test
Data:	ClinVar	COSMIC
D = 0.10225	p-value < 2.2e-16
alternative hypothesis: two-sided
Two sample Kolmogorov-Smirnov test
Data:	Benign SNPs	Damaging SNPs
D = 0.06165	p-value < 2.2e-16
alternative hypothesis: two-sided

### Sheet: S7 Chi-Squared
Table S7: Chi-Squared of Damaging and Benign SNPs
Counts	Ref-Highest	Alt-Highest	Rest SNPs
Damaging	3233	4449	7617
Benign	7864	8704	16273
Pearson's Chi-squared test
Expected	Ref-Highest	Alt-Highest	Rest SNPs
Damaging	3526.7	4180.1	7592.3
Benign	7570.3	8972.9	16297.7
X-squared = 61.325, df = 2, p-value=4.824e-14
Comparing only Alt highest to the rest
Counts	Alt-Highest	Rest SNPs
Damaging	4449	10850
Benign	8704	24137
Pearson's Chi-squared test
Expected	Alt-Highest	Rest SNPs
Damaging	3526.7	11772.3
Benign	7570.3	25270.7
X-squared = 34.772, df = 1, p-value=3.707e-09

### Sheet: S8 α matrix
Table S8: The α matrix for k = 1 estimated from all chromosomes except Chr1.
α matrix, k = 1						α matrix, k = 1
	A	C	G	T			A	C	G	T
AAA		0.023	0.035	0.01		GAA		0.014	0.033	0.009
ACA	0.021		0.028	0.087		GCA	0.027		0.019	0.068
AGA	0.039	0.043		0.027		GGA	0.059	0.028		0.028
ATA	0.013	0.126	0.015			GTA	0.009	0.066	0.013
AAC		0.019	0.06	0.012		GAC		0.012	0.045	0.017
ACC	0.049		0.028	0.087		GCC	0.037		0.026	0.084
AGC	0.069	0.027		0.019		GGC	0.085	0.026		0.038
ATC	0.025	0.062	0.013			GTC	0.017	0.045	0.012
AAG		0.036	0.04	0.008		GAG		0.026	0.032	0.01
ACG	0.041		0.041	0.717		GCG	0.062		0.035	0.566
AGG	0.061	0.061		0.015		GGG	0.067	0.058		0.025
ATG	0.017	0.223	0.02			GTG	0.011	0.083	0.02
AAT		0.016	0.095	0.012		GAT		0.013	0.062	0.025
ACT	0.018		0.037	0.064		GCT	0.019		0.027	0.069
AGT	0.064	0.037		0.018		GGT	0.087	0.028		0.049
ATT	0.012	0.094	0.016			GTT	0.012	0.059	0.018
CAA		0.02	0.072	0.008		TAA		0.016	0.046	0.015
CCA	0.017		0.035	0.058		TCA	0.018		0.024	0.049
CGA	0.487	0.048		0.043		TGA	0.049	0.024		0.018
CTA	0.008	0.05	0.023			TTA	0.015	0.046	0.016
CAC		0.02	0.084	0.011		TAC		0.013	0.067	0.009
CCC	0.025		0.059	0.067		TCC	0.028		0.029	0.06
CGC	0.57	0.035		0.063		TGC	0.068	0.019		0.027
CTC	0.01	0.032	0.026			TTC	0.01	0.033	0.014
CAG		0.027	0.08	0.009		TAG		0.023	0.05	0.008
CCG	0.035		0.066	0.555		TCG	0.043		0.048	0.483
CGG	0.549	0.066		0.035		TGG	0.058	0.035		0.017
CTG	0.009	0.08	0.027			TTG	0.008	0.071	0.02
CAT		0.02	0.224	0.017		TAT		0.015	0.128	0.013
CCT	0.015		0.061	0.061		TCT	0.027		0.043	0.039
CGT	0.712	0.041		0.041		TGT	0.087	0.028		0.021
CTT	0.008	0.039	0.036			TTT	0.01	0.035	0.023

### Sheet: S9 Other Species
Table S9: The species which showed two peaks in density profile
	Fraction correct			Average Reference Probability
	In total	CDS	Repeat	Overall	Pref on CDS	Pref on Repeat
Caenorhabditis elegans	0.449978	0.360798	0.62033	0.311616	0.277875	0.389017
Saccharomyces cerevisiae	0.383497	0.374733	0.646866	0.281188	0.278564	0.396272
Microstatellite			0.945455			0.649178
	Human	C. elegans	A. thaliana	S. cerevisiae
Fraction correct	0.512486	0.449978	0.402615	0.383497
% Repeat in genome	0.525	0.126	~0.1217
Web	http://www.repeatmasker.org/species/
RepeatModeler2 for automated genomic discovery of transposable element families
This the latest version of the software
